# Regulatory T cells suppress the formation of potent KLRK1 and IL-7R expressing effector CD8 T cells by limiting IL-2

**DOI:** 10.1101/2021.11.10.467495

**Authors:** Oksana Tsyklauri, Tereza Chadimova, Veronika Niederlova, Jirina Kovarova, Juraj Michalik, Iva Malatova, Sarka Janusova, Olha Ivashchenko, Helene Rossez, Ales Drobek, Hana Vecerova, Virginie Galati, Marek Kovar, Ondrej Stepanek

**Affiliations:** Laboratory of Adaptive Immunity, Institute of Molecular Genetics of the Czech Academy of Sciences, Prague, Czech Republic; Faculty of Science, Charles University, Prague, Czech Republic; Institute of Microbiology of the Czech Academy of Sciences, Prague, Czech Republic; Department of Biomedicine, University Hospital and University of Basel, Basel, Switzerland

**Author notes:** Correspondence should be addressed to Ondrej Stepanek.

## Abstract

Regulatory T cells (Tregs) are indispensable for maintaining self-tolerance by suppressing conventional T cells. On the other hand, Tregs promote tumor growth by inhibiting anti-cancer immunity. In this study, we identified that Tregs increase the quorum of self-reactive CD8^+^ T cells required for the induction of experimental autoimmune diabetes. Their major suppression mechanism is limiting available IL-2, an essential T-cell cytokine. Specifically, Tregs inhibit the formation of a previously uncharacterized subset of antigen-stimulated KLRK1^+^ IL7R^+^ (KILR) CD8^+^ effector T cells, which are distinct from conventional effector CD8^+^ T cells. KILR CD8^+^ T cells show a superior cell killing abilities in vivo. The administration of agonistic IL-2 immunocomplexes phenocopies the absence of Tregs, i.e., it induces KILR CD8^+^ T cells, promotes autoimmunity, and enhances anti-tumor responses. Counterparts of KILR CD8^+^ T cells were found in the human blood, revealing them as a potential target for immunotherapy.
