## Supplementary material for "Regulatory T cells suppress the formation of potent KLRK1 and IL-7R expressing effector CD8 T cells by limiting IL-2": Table S1

gene	p_val	avg_log2FC	pct.1	pct.2	p_val_adj	cluster
Srm	0	1.728736597	0.992	0.548	0	0
Hspd1	0	1.253206685	0.996	0.797	0	0
Odc1	0	1.189248416	0.992	0.661	0	0
Mrpl12	0	1.18622621	0.997	0.823	0	0
Timm8a1	0	1.137457013	0.989	0.635	0	0
Tomm5	0	1.097096043	0.995	0.849	0	0
Cacybp	0	1.050385875	0.995	0.807	0	0
C1qbp	1.23E-305	1.117461001	0.998	0.847	1.73E-301	0
Phb2	1.98E-299	0.875383107	0.997	0.886	2.78E-295	0
Nhp2	1.98E-296	0.967712525	0.998	0.877	2.78E-292	0
Hmga1	1.39E-293	1.056247677	0.987	0.662	1.96E-289	0
Timm23	1.62E-292	0.84742599	0.997	0.868	2.28E-288	0
Mrto4	4.89E-291	1.001376858	0.988	0.613	6.87E-287	0
Pgam1	1.89E-288	0.922661938	0.993	0.87	2.65E-284	0
Chchd4	2.77E-283	0.870616975	0.926	0.367	3.89E-279	0
Hspa9	2.09E-280	0.998209686	0.985	0.598	2.93E-276	0
Ranbp1	7.48E-278	0.874307641	1	0.883	1.05E-273	0
Tomm40	1.38E-274	0.913810428	0.979	0.587	1.95E-270	0
Fam136a	4.71E-273	0.846017418	0.944	0.42	6.63E-269	0
Gcsh	6.12E-272	0.749283367	0.927	0.355	8.60E-268	0
Eef1e1	3.04E-266	0.884197102	0.984	0.578	4.28E-262	0
Ndufab1	9.94E-265	0.806032354	0.995	0.868	1.40E-260	0
Nop16	3.73E-261	0.83700015	0.961	0.455	5.24E-257	0
Ms4a4b	1.13E-256	-2.103644976	0.758	0.916	1.58E-252	0
Rrp15	5.56E-253	0.715558935	0.934	0.388	7.81E-249	0
Ppa1	6.60E-250	0.907167673	0.992	0.651	9.28E-246	0
Tpi1	8
Fabp5	9.66E-249	1.027496949	0.982	0.641	1.36E-244	0
Nutf2	3.32E-244	0.748418842	1	0.856	4.66E-240	0
Lyar	2.15E-243	0.899901963	0.985	0.673	3.03E-239	0
Pabpc4	1.41E-242	0.79717644	0.967	0.493	1.98E-238	0
Timm17a	3.42E-242	0.775233531	0.991	0.767	4.80E-238	0
Ndufaf4	6.48E-242	0.74727208	0.951	0.415	9.11E-238	0
Eif5	1.44E-241	0.828789756	0.995	0.825	2.02E-237	0
Glrx5	3.52E-240	0.758052324	0.992	0.763	4.94E-236	0
Ptges3	4.24E-237	0.795508612	0.995	0.791	5.97E-233	0
Nip7	5.22E-230	0.768764476	0.98	0.57	7.34E-226	0
Nolc1	4.59E-229	0.842405911	0.978	0.507	6.45E-225	0
Pno1	1.34E-226	0.746215552	0.975	0.549	1.88E-222	0
Fkbp4	2.16E-223	0.735740908	0.989	0.724	3.03E-219	0
Mrpl42	7.70E-223	0.700774747	0.994	0.845	1.08E-218	0
Tmem97	2.16E-222	0.714054813	0.955	0.482	3.04E-218	0
Rsl1d1	4.87E-219	0.759463018	0.985	0.71	6.85E-215	0
Cdk4	7.79E-219	0.7013621	0.994	0.854	1.09E-214	0
Hmgn1	1.77E-218	0.783777744	0.995	0.86	2.49E-214	0
Galk1	5.04E-218	0.721396344	0.96	0.485	7.08E-214	0
Pa2g4	9.11E-214	0.808467716	0.999	0.86	1.28E-209	0
Gar1	1.75E-209	0.727154817	0.985	0.611	2.46E-205	0
Psmd7	6.22E-209	0.773203834	0.987	0.694	8.75E-205	0
Nsun2	9.36E-209	0.703035514	0.977	0.545	1.32E-204	0
Hsp90aa1	6.24E-207	0.937573013	0.997	0.876	8.78E-203	0
Cct6a	2.88E-205	0.752635344	0.988	0.723	4.06E-201	0
Hdgf	7.75E-204	0.705295271	0.99	0.787	1.09E-199	0
Ppid	1
S100a6	5.42E-200	-2.308365923	0.791	0.904	7.62E-196	0
Batf3	1.01E-199	0.805350422	0.555	0.1	1.41E-195	0
Il2ra	5.81E-198	0.770417429	0.798	0.261	8.16E-194	0
Ncl	1.27E-191	0.813409606	0.997	0.873	1.79E-187	0
Anxa2	2.30E-182	-1.651759401	0.706	0.848	3.23E-178	0
Dctpp1	2.25E-180	0.698252339	0.991	0.769	3.17E-176	0
Epsti1	2.17E-173	-1.648544936	0.509	0.764	3.06E-169	0
Itgb7	7.88E-172	-0.982507366	0.755	0.863	1.11E-167	0
Klf2	9.22E-169	-1.180328864	0.753	0.902	1.30E-164	0
Cd7	1.59E-150	-2.089035153	0.075	0.526	2.23E-146	0
Pglyrp1	1.26E-149	-1.143475983	0.185	0.594	1.77E-145	0
Ctsw	7.69E-149	-1.211298153	0.492	0.739	1.08E-144	0
Ifi27l2a	1.15E-139	-2.748340477	0.496	0.735	1.61E-135	0
Mt1	4.37E-132	0.810218574	0.603	0.192	6.14E-128	0
Klrd1	1.16E-131	-1.567407989	0.162	0.549	1.63E-127	0
Sell	4.54E-120	-1.265143512	0.171	0.538	6.39E-116	0
Ypel3	9.66E-116	-0.861958345	0.091	0.464	1.36E-111	0
Ifi203	4.59E-105	-0.86239921	0.385	0.636	6.45E-101	0
Ptms	1.27E-97	-0.927464848	0.514	0.682	1.79E-93	0
Lgals3	9.12E-97	-1.482759911	0.229	0.545	1.28E-92	0
S1pr1	1.25E-93	-0.761791292	0.311	0.57	1.76E-89	0
Arl4c	1.97E-91	-0.787000262	0.349	0.581	2.76E-87	0
Ripor2	1.17E-90	-0.705159907	0.275	0.54	1.64E-86	0
Ahnak	2.46E-85	-0.795395737	0.468	0.663	3.46E-81	0
Slfn2	4.23E-83	-0.787992652	0.583	0.702	5.95E-79	0
S100a4	2.44E-80	-0.911388971	0.128	0.424	3.43E-76	0
Cdc25b	7.79E-71	-0.810453035	0.531	0.646	1.09E-66	0
Btg1	5.13E-69	-0.902577644	0.284	0.499	7.21E-65	0
Dapl1	3.11E-42	-1.273422638	0.331	0.473	4.37E-38	0
Klrc1	7.64E-38	-0.914188382	0.309	0.439	1.07E-33	0
Ly6c2	7.58E-34	-1.459916252	0.37	0.492	1.07E-29	0
Klrk1	1.97E-31	-0.893052904	0.244	0.372	2.77E-27	0
Ifitm1	2.61E-29	-2.634629839	0.038	0.172	3.68E-25	0
Ccl5	7.94E-27	-1.820328219	0.124	0.26	1.12E-22	0
Id2	2.57E-25	-0.757745719	0.856	0.749	3.61E-21	0
H2ax	6.22E-12	-0.833026351	0.922	0.739	8.75E-08	0
Arhgdib	0	-2.029842777	0.824	0.999	0	1
Spcs1	3.55E-256	-1.206250926	0.509	0.957	4.99E-252	1
Ube2d3	8.02E-241	-0.947812058	0.876	0.992	1.13E-236	1
Rab5if	4.01E-239	-1.266085018	0.439	0.911	5.64E-235	1
Clta	4.87E-233	-1.060708762	0.749	0.982	6.85E-229	1
Actr3	1.21E-231	-1.100475936	0.866	0.994	1.70E-227	1
Rhoa	2.03E-223	-1.109507245	0.774	0.982	2.85E-219	1
Rap1b	8.80E-208	-1.088581846	0.765	0.977	1.24E-203	1
Nudt21	1.07E-206	-0.993936318	0.752	0.959	1.50E-202	1
Itm2b	7.15E-206	-1.419929868	0.7	0.981	1.01E-201	1
Ppp1ca	3.17E-204	-1.003645108	0.893	0.994	4.46E-200	1
Shisa5	1.50E-201	-1.483542588	0.805	0.992	2.11E-197	1
Eif3f	3
Ncl	6.09E-200	1.484066926	0.99	0.886	8.55E-196	1
Cnn2	3.39E-198	-1.137988685	0.896	0.997	4.77E-194	1
Cd3e	5.86E-187	-1.266601195	0.869	0.994	8.23E-183	1
Rtraf	1.63E-183	-0.875237664	0.732	0.97	2.29E-179	1
Fam49b	1.57E-180	-0.917967468	0.599	0.939	2.21E-176	1
Rap1a	1.35E-175	-0.848812667	0.789	0.978	1.90E-171	1
Selenof	3.71E-173	-0.864744582	0.62	0.93	5.21E-169	1
Sumo1	1.74E-170	-0.817588044	0.751	0.961	2.44E-166	1
Arpc5	3.73E-170	-0.955514646	0.868	0.989	5.24E-166	1
Gabarap	2.64E-169	-1.046798588	0.488	0.932	3.71E-165	1
Med28	4.88E-168	-0.841211972	0.503	0.904	6.86E-164	1
Tmed2	5.11E-166	-0.817608137	0.803	0.963	7.18E-162	1
Ostc	5.73E-162	-0.814059184	0.708	0.94	8.06E-158	1
Rac1	1.28E-156	-0.783602021	0.833	0.979	1.80E-152	1
Zyx	3.01E-155	-1.230419527	0.392	0.872	4.22E-151	1
Ywhah	2.65E-153	-0.905169651	0.828	0.961	3.73E-149	1
Srgn	3.18E-151	-1.103632271	0.689	0.971	4.48E-147	1
Gng10	3.37E-151	-0.812387654	0.245	0.774	4.74E-147	1
Sptssa	8.99E-150	-0.804096643	0.497	0.882	1.26E-145	1
Kpnb1	7.69E-148	0.948829066	0.927	0.719	1.08E-143	1
Skp1a	2.63E-146	-0.790150445	0.747	0.946	3.70E-142	1
Npc2	3.64E-145	-0.994273414	0.283	0.809	5.12E-141	1
Psmd8	4.82E-145	-0.783588243	0.655	0.934	6.78E-141	1
Selplg	7.82E-145	-1.23532355	0.651	0.952	1.10E-140	1
Dazap2	6.65E-144	-0.820828936	0.616	0.938	9.34E-140	1
Ybx3	2.64E-143	0.997556251	0.892	0.629	3.71E-139	1
Ms4a6b	1.49E-140	-1.316904887	0.587	0.919	2.10E-136	1
Ndfip1	1.98E-140	-0.799091793	0.777	0.97	2.79E-136	1
Mybbp1a	5.81E-140	1.120356324	0.828	0.511	8.16E-136	1
Arf6	6.12E-139	-0.763013853	0.556	0.899	8.60E-135	1
Vasp	5.06E-138	-0.814345492	0.653	0.946	7.11E-134	1
Nkg7	4.23E-137	-1.428076627	0.811	0.98	5.94E-133	1
Abracl	1.38E-133	-0.762255711	0.875	0.992	1.94E-129	1
Cd47	5.52E-133	-0.861899831	0.837	0.977	7.76E-129	1
Pdcd10	8.20E-133	-0.773032297	0.487	0.878	1.15E-128	1
Eif6	2.28E-130	-0.766170289	0.508	0.847	3.21E-126	1
Pgk1	1.18E-129	-0.725018078	0.82	0.95	1.65E-125	1
Tcof1	4.63E-129	0.872014718	0.896	0.684	6.51E-125	1
Capza2	5.19E-129	-0.755313713	0.582	0.897	7.29E-125	1
Sdhd	1.14E-128	-0.743977846	0.461	0.825	1.60E-124	1
Tmem50a	1.38E-128	-0.848758068	0.574	0.929	1.94E-124	1
Calm2	8.82E-128	-0.879828894	0.727	0.934	1.24E-123	1
Myl12b	4.44E-127	-0.975356836	0.651	0.957	6.24E-123	1
Tspo	6.34E-127	-1.085557671	0.548	0.923	8.92E-123	1
Epsti1	1.42E-125	-1.393996376	0.322	0.784	1.99E-121	1
Nop56	1.12E-123	1.040499203	0.868	0.625	1.57E-119	1
Sdcbp	1.73E-123	-0.751580067	0.299	0.789	2.43E-119	1
Lck	3.98E-123	-0.729509722	0.855	0.987	5.60E-119	1
Ciao2a	3.79E-122	-0.694884306	0.658	0.918	5.33E-118	1
Eif3c	8.32E-121	0.768131252	0.933	0.832	1.17E-116	1
Ostf1	5.79E-120	-0.906014171	0.76	0.972	8.14E-116	1
Laptm5	6.83E-119	-0.829985628	0.811	0.983	9.61E-115	1
Vars	4.75E-118	0.891631944	0.864	0.655	6.68E-114	1
Atp1b3	8.01E-118	-0.752050632	0.742	0.954	1.13E-113	1
Cbx3	9.72E-117	0.772920261	0.897	0.731	1.37E-112	1
Gabarapl2	2.38E-116	-0.778746926	0.664	0.938	3.34E-112	1
Sri	2.65E-115	-0.734189389	0.764	0.966	3.72E-111	1
Cd3g	8.18E-115	-0.926871699	0.867	0.988	1.15E-110	1
B4galnt1	3.45E-114	-0.878074602	0.533	0.906	4.85E-110	1
Prr13	4.68E-113	-0.946919297	0.636	0.935	6.58E-109	1
Ppp1r18	6.21E-112	-0.811353315	0.668	0.955	8.72E-108	1
Saraf	1.96E-111	-0.858306339	0.497	0.882	2.76E-107	1
Arl6ip5	3.07E-111	-0.812839836	0.608	0.926	4.32E-107	1
Cst7	3.17E-111	-0.711220022	0.367	0.789	4.45E-107	1
Scp2	7.09E-111	-0.71738272	0.513	0.88	9.97E-107	1
Sh2d1a	1.91E-109	-0.85419204	0.416	0.824	2.69E-105	1
Dap	7.10E-109	-0.810251444	0.281	0.727	9.98E-105	1
Skap1	4.16E-106	-0.801734618	0.672	0.943	5.85E-102	1
Eif4g1	3.04E-105	0.747319046	0.896	0.712	4.28E-101	1
Gnl3	3.81E-104	0.998181379	0.758	0.475	5.35E-100	1
Hnrnpa0	7.99E-103	0.736942343	0.843	0.641	1.12E-98	1
Sod1	1.01E-102	0.796458388	0.739	0.478	1.41E-98	1
Noc2l	3.47E-102	0.855696483	0.787	0.525	4.88E-98	1
Chd4	9.21E-102	0.783271286	0.89	0.747	1.29E-97	1
Tpm4	1.07E-101	-0.736878688	0.726	0.929	1.50E-97	1
AW112010	1.60E-98	-1.1310303	0.849	0.99	2.24E-94	1
Cytip	5.89E-98	-0.711688667	0.5	0.87	8.28E-94	1
Ms4a4b	3.83E-96	-1.331246271	0.697	0.915	5.39E-92	1
Ppp1r14b	5.71E-96	0.765263349	0.856	0.655	8.03E-92	1
Klrd1	2.16E-95	-1.374518584	0.106	0.527	3.04E-91	1
H2az2	1.37E-94	-1.030589608	0.564	0.897	1.93E-90	1
Lgals9	3.85E-94	-0.732696522	0.286	0.703	5.41E-90	1
Pfdn6	1.55E-93	0.725468798	0.903	0.791	2.18E-89	1
Pglyrp1	4.78E-93	-0.895358872	0.138	0.568	6.72E-89	1
Rcc2	1.18E-92	0.724165783	0.845	0.602	1.65E-88	1
Taf1d	3.60E-91	0.945552653	0.787	0.576	5.06E-87	1
Ddx21	1.50E-90	0.776054862	0.881	0.67	2.11E-86	1
Anxa2	2.48E-90	-1.231312184	0.589	0.862	3.48E-86	1
Il2rg	5.15E-89	-0.804151991	0.648	0.923	7.24E-85	1
Cldnd1	1.30E-87	-0.766510037	0.507	0.819	1.82E-83	1
Hells	1.11E-86	0.741983408	0.884	0.69	1.57E-82	1
Eif5b	1.65E-86	0.699303605	0.847	0.66	2.32E-82	1
Cd7	4.05E-86	-1.88489486	0.094	0.48	5.70E-82	1
Hcst	5.61E-84	-0.963468946	0.435	0.803	7.88E-80	1
Grcc10	1.04E-83	-0.85471927	0.39	0.779	1.47E-79	1
Cd48	2.82E-82	-0.750282767	0.779	0.959	3.97E-78	1
Gimap3	8.45E-81	-0.776597344	0.492	0.836	1.19E-76	1
Chchd10	3.75E-80	0.714687554	0.851	0.652	5.28E-76	1
Btg1	3.90E-79	-0.843145053	0.128	0.516	5.49E-75	1
Lsp1	4.83E-78	-0.973325256	0.796	0.961	6.79E-74	1
Gimap6	3.13E-74	-0.706291018	0.385	0.765	4.40E-70	1
Ltb	3.48E-73	-1.002280802	0.679	0.916	4.89E-69	1
Snhg12	4
Klrc1	6.65E-68	-0.885459769	0.125	0.47	9.34E-64	1
Top2a	1.32E-66	0.752096062	0.914	0.724	1.85E-62	1
Nolc1	1.69E-66	0.711162174	0.803	0.591	2.37E-62	1
Ifi27l2a	2.02E-58	-2.07373983	0.453	0.723	2.84E-54	1
Snhg20	4.28E-58	0.774353713	0.658	0.464	6.01E-54	1
Klf2	4.77E-58	-0.731835697	0.705	0.9	6.71E-54	1
Gm47283	1.81E-57	0.74105615	0.467	0.241	2.54E-53	1
Ly6c2	1.13E-54	-1.417938049	0.21	0.518	1.58E-50	1
Kcnq1ot1	4.80E-51	0.706644728	0.557	0.358	6.75E-47	1
Ppan	5.41E-50	0.716360517	0.688	0.506	7.61E-46	1
S100a6	8.87E-48	-1.014869204	0.748	0.904	1.25E-43	1
Sell	1.61E-43	-0.746669706	0.222	0.492	2.26E-39	1
Ly6a	1.92E-43	-1.083546193	0.641	0.832	2.70E-39	1
Lgals3	1.97E-35	-0.844531019	0.268	0.507	2.77E-31	1
Ifitm1	2.14E-21	-2.174109717	0.031	0.161	3.01E-17	1
Ccl5	3.31E-19	-1.511416048	0.103	0.252	4.65E-15	1
H2ax	9.20E-19	-0.701991623	0.685	0.811	1.29E-14	1
Gzma	2.69E-17	-1.635429249	0.161	0.31	3.78E-13	1
Ifitm2	4.92E-17	-0.954981043	0.05	0.165	6.91E-13	1
Gzmb	5.14E-10	-0.749394997	0.427	0.532	0.00000723	1
Anxa2	5.92E-143	0.844610113	0.971	0.742	8.33E-139	2
H2az2	1.58E-125	0.703170478	0.966	0.777	2.22E-121	2
Mybbp1a	3.81E-99	-0.844094868	0.397	0.646	5.35E-95	2
Gnl3	1.82E-96	-0.813114481	0.343	0.607	2.56E-92	2
Srm	1.64E-91	-1.208461407	0.572	0.704	2.30E-87	2
Batf3	2.80E-89	-0.726843737	0.019	0.305	3.93E-85	2
Ddx21	4.58E-84	-0.705745199	0.631	0.743	6.44E-80	2
Il2ra	7
Nolc1	1.59E-79	-0.786490457	0.53	0.674	2.24E-75	2
Mt1	3.78E-40	-0.741881993	0.163	0.359	5.32E-36	2
Ifitm1	4.33E-24	-2.613894429	0.057	0.17	6.08E-20	2
Ifitm2	1.50E-23	-1.123830095	0.063	0.178	2.11E-19	2
Ifitm3	7.99E-23	-0.827568357	0.034	0.135	1.12E-18	2
Dut	1.49E-127	-1.860582494	0.533	0.95	2.09E-123	3
Ifit3	2.06E-120	0.915891666	0.265	0.016	2.90E-116	3
Hsp90aa1	1.52E-118	-2.157979854	0.558	0.938	2.14E-114	3
Btg1	4.69E-117	1.720919622	0.844	0.408	6.60E-113	3
Hnrnpab	1.05E-116	-1.598482635	0.629	0.958	1.48E-112	3
Ifi27l2a	2.20E-116	2.388206219	0.95	0.648	3.09E-112	3
Ranbp1	6.78E-116	-1.715381979	0.561	0.944	9.53E-112	3
Rps27l	2.29E-107	-1.182625478	0.788	0.978	3.23E-103	3
Dctpp1	1.68E-106	-1.511967952	0.255	0.876	2.37E-102	3
Rrm2	8.89E-106	-1.628433454	0.156	0.855	1.25E-101	3
Snrpd1	8.15E-104	-1.252213872	0.673	0.961	1.15E-99	3
Set	2.25E-103	-1.585479043	0.673	0.955	3.16E-99	3
Erh	4.10E-102	-1.131993407	0.798	0.975	5.76E-98	3
Ypel3	4.65E-101	1.335810121	0.779	0.33	6.54E-97	3
Fabp5	2.29E-100	-1.690489282	0.118	0.783	3.21E-96	3
Nap1l1	1.16E-98	-1.24286848	0.695	0.954	1.63E-94	3
Ncl	1.16E-97	-2.170998858	0.576	0.934	1.63E-93	3
Cycs	1.63E-97	-1.232308413	0.757	0.975	2.30E-93	3
Srsf2	3.62E-96	-1.201393849	0.732	0.963	5.09E-92	3
Mcm5	3.65E-96	-1.108582333	0.146	0.807	5.13E-92	3
Pcna	1.03E-95	-1.302151315	0.315	0.875	1.45E-91	3
Lsm2	1.65E-95	-1.247060657	0.396	0.899	2.32E-91	3
Tuba1b	7.65E-95	-1.572968686	0.421	0.94	1.08E-90	3
Pclaf	1.19E-94	-1.642214838	0.255	0.924	1.67E-90	3
Ifi213	1.32E-94	0.995197983	0.477	0.1	1.85E-90	3
Hells	6.81E-93	-1.315836858	0.14	0.777	9.57E-89	3
Rtp4	8.52E-93	1.188210605	0.533	0.129	1.20E-88	3
Siva1	2.45E-92	-1.184785022	0.262	0.851	3.45E-88	3
Anp32b	3.63E-92	-1.098978249	0.857	0.976	5.11E-88	3
Ms4a6b	4.28E-91	1.205685741	0.988	0.845	6.01E-87	3
Srsf7	3.33E-90	-1.163681288	0.601	0.946	4.68E-86	3
Gmnn	1.43E-89	-1.156742599	0.255	0.847	2
Eno1	1.45E-89	-1.027244101	0.822	0.985	2.04E-85	3
Epsti1	1.46E-89	1.365212921	0.96	0.674	2.05E-85	3
Nasp	3.67E-89	-1.168754567	0.215	0.823	5.16E-85	3
Tpi1	4.99E-89	-1.276392172	0.312	0.853	7.02E-85	3
Banf1	5.56E-89	-0.973202466	0.766	0.977	7.82E-85	3
Hsp90b1	8.24E-89	-1.126441694	0.555	0.951	1.16E-84	3
Grcc10	6.21E-88	1.246467727	0.907	0.688	8.73E-84	3
Sell	1.25E-87	1.364274821	0.832	0.407	1.76E-83	3
Mcm3	1.75E-87	-1.027096451	0.162	0.804	2.46E-83	3
Atp5g1	6.99E-87	-1.205880968	0.875	0.981	9.82E-83	3
Lmnb1	6.37E-86	-1.179652883	0.287	0.895	8.96E-82	3
Rrm1	1.50E-85	-0.977192758	0.15	0.793	2.11E-81	3
Uhrf1	2.31E-85	-1.010759228	0.125	0.759	3.25E-81	3
Lig1	3.97E-85	-0.943072064	0.118	0.768	5.57E-81	3
Pa2g4	1.10E-84	-1.264569182	0.558	0.926	1.54E-80	3
Tipin	1.21E-84	-1.137919572	0.255	0.83	1.70E-80	3
Lyar	1.40E-84	-1.30077993	0.234	0.8	1.97E-80	3
Ifit1	1.80E-84	0.862310995	0.246	0.024	2.54E-80	3
Snu13	2.19E-84	-1.149050016	0.766	0.961	3.08E-80	3
Nutf2	7.10E-84	-1.072595017	0.583	0.921	9.99E-80	3
Txn1	7.90E-84	-0.939876972	0.807	0.976	1.11E-79	3
Tk1	1.90E-82	-1.061842429	0.171	0.798	2.68E-78	3
Eif1ax	5.66E-82	-0.991787176	0.555	0.919	7.96E-78	3
Hspd1	1.54E-81	-1.459543468	0.47	0.882	2.17E-77	3
Ube2s	2.78E-81	-1.134991802	0.308	0.87	3.91E-77	3
Dek	1.31E-80	-1.047635673	0.458	0.92	1.84E-76	3
Hmgn2	3.21E-80	-1.136136039	0.701	0.974	4.51E-76	3
Hcst	7
Ybx3	2.96E-78	-1.231593234	0.14	0.725	4.16E-74	3
Npc2	3.27E-78	1.317401499	0.875	0.695	4.60E-74	3
Metap2	6.66E-77	-1.029102935	0.442	0.883	9.37E-73	3
Mrpl18	7.48E-77	-0.872028704	0.688	0.951	1.05E-72	3
Slfn1	9.70E-77	1.126744347	0.639	0.251	1.36E-72	3
Mcm2	1.93E-76	-0.856520851	0.125	0.729	2.71E-72	3
Selenoh	6.45E-76	-0.917333916	0.729	0.967	9.07E-72	3
Mcm7	6.88E-76	-0.926713938	0.184	0.8	9.68E-72	3
Nhp2	2.80E-75	-1.153617299	0.642	0.932	3.94E-71	3
Tubb5	9.99E-75	-0.925756077	0.794	0.977	1.40E-70	3
Lsm7	2.08E-74	-1.163342844	0.695	0.947	2.92E-70	3
Polr2l	2.93E-74	-1.003626905	0.502	0.912	4.13E-70	3
Hspe1	3.88E-74	-1.631074049	0.813	0.965	5.46E-70	3
Mcm6	4.35E-74	-0.957996482	0.277	0.828	6.11E-70	3
Sdf2l1	5.24E-74	-0.907007756	0.271	0.84	7.36E-70	3
Hmgb2	9.67E-74	-1.111674375	0.872	0.985	1.36E-69	3
Alyref	3.36E-73	-0.981791222	0.29	0.842	4.72E-69	3
Ipo5	3.61E-73	-0.870188751	0.137	0.726	5.08E-69	3
Snrpd3	3.99E-73	-0.829280145	0.751	0.97	5.60E-69	3
Lsm3	1.33E-72	-0.951103964	0.439	0.89	1.87E-68	3
Kpnb1	2.35E-72	-1.060314196	0.262	0.801	3.31E-68	3
Ndufab1	3.54E-72	-1.004338462	0.651	0.923	4.98E-68	3
Nucks1	5.68E-72	-0.909351311	0.296	0.861	7.98E-68	3
Cks2	1.13E-71	-1.110633629	0.296	0.872	1.60E-67	3
Tubb4b	1.15E-71	-1.049561987	0.433	0.9	1.61E-67	3
Cdca8	2.19E-71	-0.870527071	0.181	0.814	3.07E-67	3
Gimap3	2.21E-71	1.096596489	0.897	0.76	3.11E-67	3
Calr	2.41E-71	-1.002361278	0.53	0.913	3.38E-67	3
Spc24	5.14E-71	-0.790984249	0.162	0.793	7.22E-67	3
Chchd10	6.96E-71	-1.106718733	0.187	0.733	9.78E-67	3
Uqcr11	8.20E-71	-0.860549552	0.794	0.972	1.15E-66	3
Cks1b	1.05E-70	-1.034522622	0.277	0.892	1.48E-66	3
Birc5	4.52E-70	-1.040070429	0.221	0.89	6.36E-66	3
Ms4a4b	5.75E-70	1.076658319	0.988	0.864	8.09E-66	3
Gimap6	1.49E-69	1.139336911	0.872	0.678	2.09E-65	3
Nudc	1.96E-69	-0.969494492	0.386	0.871	2.76E-65	3
Hist1h2ap	3.67E-69	-1.504874388	0.143	0.754	5.16E-65	3
Hnrnpd	3.99E-69	-0.931860062	0.355	0.861	5.61E-65	3
Eif4a1	1.21E-68	-0.994777988	0.757	0.972	1.70E-64	3
C1qbp	1.66E-68	-1.185893979	0.611	0.911	2.33E-64	3
Hnrnpu	2.90E-68	-0.935681165	0.713	0.952	4.08E-64	3
Mki67	2.91E-68	-0.910564654	0.196	0.83	4.09E-64	3
Hspa9	6.51E-68	-1.066467579	0.206	0.742	9.16E-64	3
Dtymk	2.02E-67	-0.921533212	0.361	0.848	2.85E-63	3
Polr2f	3.26E-67	-0.993166985	0.498	0.904	4.58E-63	3
Cenpw	3.47E-67	-0.872134838	0.308	0.855	4.88E-63	3
Ccna2	1.08E-66	-0.840616191	0.162	0.807	1.51E-62	3
Phgdh	1.19E-66	-0.914093773	0.408	0.874	1.67E-62	3
Timm8a1	2.35E-66	-1.077034595	0.249	0.77	3.30E-62	3
Pdcd5	2.79E-66	-0.874362518	0.704	0.946	3.93E-62	3
Orc6	3.59E-66	-0.765764838	0.146	0.722	5.05E-62	3
Slbp	8.49E-66	-1.006702305	0.414	0.862	1.19E-61	3
Stmn1	1.01E-65	-0.988879454	0.396	0.936	1.42E-61	3
B4galnt1	1.18E-65	0.943586957	0.938	0.826	1.66E-61	3
Hmga1	1.56E-65	-1.03504238	0.287	0.787	2.19E-61	3
Ppih	2.65E-65	-0.729538878	0.199	0.759	3.72E-61	3
Pgam1	4.29E-65	-0.974867409	0.676	0.922	6.03E-61	3
Tardbp	4.68E-65	-0.852789234	0.209	0.771	6.57E-61	3
Cct6a	8.96E-65	-0.99159718	0.371	0.829	1.26E-60	3
Pkm	1.43E-64	-0.825709503	0.769	0.97	2.01E-60	3
Nme1	1.66E-64	-0.869319766	0.421	0.857	2.34E-60	3
Hdgf	1.86E-64	-0.882562234	0.421	0.877	2.61E-60	3
Cdca7	2.38E-64	-0.765774376	0.09	0.644	3.35E-60	3
Ifi209	3.56E-64	1.021240026	0.558	0.21	5
Ak2	3.57E-64	-0.842729126	0.439	0.88	5.01E-60	3
Mcm4	4.59E-64	-0.743850293	0.187	0.763	6.46E-60	3
Eif4g2	9.57E-64	-0.840240107	0.645	0.951	1.35E-59	3
Eif3b	1.28E-63	-0.939093744	0.28	0.791	1.80E-59	3
Mrpl20	1.39E-63	-0.836367756	0.651	0.948	1.95E-59	3
Ccne1	1.91E-63	-0.749120475	0.112	0.668	2.69E-59	3
G3bp1	5.17E-63	-0.856905118	0.53	0.906	7.27E-59	3
Psat1	6.66E-63	-0.827907862	0.268	0.791	9.36E-59	3
Prmt1	8.14E-63	-0.931251195	0.333	0.82	1.14E-58	3
Tuba4a	1
Fkbp4	1.02E-62	-0.915705107	0.352	0.832	1.43E-58	3
Ndufa5	1.27E-62	-0.878536427	0.508	0.906	1.78E-58	3
Ezh2	1.37E-62	-0.819851517	0.249	0.801	1.93E-58	3
Dnmt1	1.74E-62	-0.811712725	0.259	0.827	2.45E-58	3
Arpp19	2.73E-62	-0.738131619	0.72	0.966	3.83E-58	3
Anp32e	3.10E-62	-0.85975778	0.383	0.874	4.36E-58	3
Atpif1	3.38E-62	-0.826653876	0.62	0.949	4.76E-58	3
Cacybp	8.47E-62	-1.010658638	0.536	0.884	1.19E-57	3
Smarca5	1.50E-61	-0.809675834	0.343	0.843	2.11E-57	3
H4c9	1.85E-61	-0.766401597	0.171	0.73	2.60E-57	3
Slc7a5	4.88E-61	-0.807449231	0.075	0.596	6.86E-57	3
Top2a	5.70E-61	-0.922344531	0.206	0.808	8.01E-57	3
Ndufa12	7.68E-61	-0.799574808	0.536	0.906	1.08E-56	3
Sfpq	9.67E-61	-0.808336825	0.467	0.895	1.36E-56	3
Srsf3	9.72E-61	-0.805187175	0.826	0.969	1.37E-56	3
Lsm6	1.76E-60	-0.714104425	0.698	0.958	2.47E-56	3
Nop56	2.40E-60	-0.917034402	0.187	0.713	3.38E-56	3
Gar1	4.21E-60	-0.799625569	0.209	0.753	5.92E-56	3
Cdca3	9.28E-60	-0.729351474	0.234	0.835	1.30E-55	3
Pdap1	9.75E-60	-0.816130272	0.433	0.861	1.37E-55	3
Usp1	1.01E-59	-0.778962925	0.246	0.782	1.42E-55	3
Slfn2	1.05E-59	1.130879078	0.826	0.658	1.47E-55	3
Uck2	1.57E-59	-0.764727216	0.187	0.72	2.21E-55	3
Mrpl42	2.33E-59	-0.810478518	0.545	0.914	3.27E-55	3
Tfdp1	5.35E-59	-0.821837166	0.34	0.83	7.52E-55	3
Nolc1	8.37E-59	-1.005884533	0.162	0.672	1.18E-54	3
Rsl1d1	1.85E-58	-0.865525616	0.361	0.819	2.61E-54	3
Ppil1	2.55E-58	-0.752463458	0.327	0.836	3.58E-54	3
Cct3	3.34E-58	-0.850017759	0.324	0.804	4.70E-54	3
Ccnb2	5.02E-58	-0.704114095	0.206	0.808	7.06E-54	3
Mrto4	8.51E-58	-0.968970858	0.268	0.75	1.20E-53	3
Mrpl12	1.33E-57	-1.014729909	0.579	0.894	1.86E-53	3
Tmem97	1.48E-57	-0.709338499	0.121	0.648	2.08E-53	3
Ddx39	1.70E-57	-0.837458114	0.408	0.868	2.39E-53	3
Lrrc59	1.72E-57	-0.699269921	0.184	0.72	2.42E-53	3
Tcp1	2.89E-57	-0.845581346	0.567	0.912	4.06E-53	3
Syncrip	9.17E-57	-0.776270234	0.28	0.782	1.29E-52	3
Nop58	1.32E-56	-0.860198056	0.206	0.734	1.85E-52	3
Magoh	2.52E-56	-0.781554434	0.492	0.896	3.55E-52	3
Pabpc4	2.59E-56	-0.756449593	0.146	0.659	3.64E-52	3
Rcc2	2.92E-56	-0.837451187	0.187	0.688	4.11E-52	3
Hnrnpc	3
Ptges3	4.20E-56	-0.847050769	0.48	0.877	5.90E-52	3
U2af1	8.86E-56	-0.748285703	0.654	0.937	1.25E-51	3
Eif4g1	8.98E-56	-0.856938459	0.312	0.784	1.26E-51	3
Stip1	1.15E-55	-0.731436782	0.243	0.764	1.61E-51	3
Odc1	8.18E-55	-0.976938227	0.312	0.786	1.15E-50	3
Uqcc2	1.30E-54	-0.76213896	0.601	0.926	1.83E-50	3
Npm3	1.65E-54	-0.712301697	0.636	0.936	2.31E-50	3
Ssrp1	2.78E-54	-0.767827114	0.411	0.85	3.90E-50	3
Srm	2.94E-54	-1.416235762	0.252	0.7	4.14E-50	3
Eloc	3.01E-54	-0.714504082	0.664	0.943	4.24E-50	3
Pcbp1	4.97E-54	-0.694481163	0.85	0.973	6.99E-50	3
Hspa4	5.56E-54	-0.771009031	0.29	0.792	7.81E-50	3
Smc2	5.66E-54	-0.710993997	0.237	0.801	7.95E-50	3
Dpy30	7.24E-54	-0.741404837	0.442	0.86	1.02E-49	3
Higd1a	1.20E-53	-0.697844253	0.595	0.925	1.69E-49	3
Ppa1	2.44E-53	-0.83372171	0.299	0.779	3.44E-49	3
Pdia6	3.15E-53	-0.702209901	0.259	0.766	4.43E-49	3
Galk1	3.54E-53	-0.710581112	0.146	0.65	4.97E-49	3
Gnl3	5.84E-53	-0.879349962	0.081	0.567	8.22E-49	3
Pgp	8.01E-53	-0.730691582	0.277	0.769	1.13E-48	3
Pno1	1.46E-52	-0.711270247	0.202	0.701	2.05E-48	3
Timm23	1.64E-52	-0.775615173	0.651	0.923	2.30E-48	3
Uchl3	1.88E-52	-0.763051074	0.439	0.849	2.64E-48	3
Canx	1.94E-52	-0.732575763	0.402	0.86	2.73E-48	3
Snrpa1	2.05E-52	-0.726714463	0.327	0.812	2.89E-48	3
Gm8369	2.36E-52	1.127380001	0.741	0.508	3.32E-48	3
Tyms	5.05E-52	-0.712680084	0.243	0.769	7.09E-48	3
Cnih4	5.15E-52	-0.748920103	0.308	0.8	7.24E-48	3
Cdk4	1.29E-51	-0.759675498	0.617	0.914	1.82E-47	3
Cd7	1.54E-51	0.930936916	0.763	0.376	2.16E-47	3
Trim28	2.01E-51	-0.723681336	0.237	0.747	2.83E-47	3
Irf7	2.17E-51	0.941271316	0.47	0.174	3.05E-47	3
Nsg2	2.61E-51	0.927066583	0.607	0.306	3.68E-47	3
Mthfd2	2.93E-51	-0.706315715	0.315	0.807	4.12E-47	3
Eif2s2	4.81E-51	-0.830556199	0.583	0.899	6.76E-47	3
Gm30054	5.24E-51	0.826128899	0.452	0.159	7.36E-47	3
Eif3a	7.01E-51	-0.784918438	0.495	0.885	9.86E-47	3
Shmt2	7.10E-51	-0.731957967	0.234	0.715	9.99E-47	3
Cdv3	1.69E-50	-0.804089274	0.221	0.713	2.37E-46	3
Dapl1	2.80E-49	1.332746284	0.704	0.413	3.94E-45	3
Eif3c	6.05E-49	-0.76298328	0.48	0.883	8.51E-45	3
Mybbp1a	1.19E-48	-0.89740136	0.146	0.608	1.67E-44	3
Phb	4.07E-48	-0.714557403	0.421	0.834	5.72E-44	3
Noc2l	7.43E-48	-0.740027496	0.14	0.612	1.04E-43	3
Tomm5	1.70E-47	-0.88559626	0.639	0.909	2.39E-43	3
Ppid	2.10E-47	-0.716152611	0.215	0.681	2.95E-43	3
Top1	2.33E-47	-0.707284867	0.439	0.859	3.28E-43	3
Srsf1	2.65E-47	-0.700801334	0.377	0.829	3.73E-43	3
Tomm40	3.22E-47	-0.772016359	0.274	0.726	4.53E-43	3
Srsf6	7.49E-47	-0.704286542	0.523	0.882	1.05E-42	3
Mat2a	1.69E-46	-0.755018294	0.343	0.805	2.37E-42	3
Prelid3b	2.48E-46	-0.69906483	0.498	0.854	3.48E-42	3
Clec2d	2.98E-46	0.914407756	0.773	0.639	4.18E-42	3
Hspa5	3.66E-46	-0.715449075	0.427	0.856	5.15E-42	3
Ifi203	1.63E-45	0.999302854	0.741	0.555	2.29E-41	3
Rgs10	2.65E-45	1.013956824	0.729	0.568	3.72E-41	3
Il2ra	4.69E-45	-0.817279296	0.016	0.436	6.60E-41	3
Ppp1r14b	5.26E-45	-0.763303024	0.287	0.729	7.39E-41	3
H1f5	7.57E-44	-0.845467392	0.121	0.573	1.06E-39	3
Fbl	1.72E-43	-0.713812442	0.486	0.858	2.42E-39	3
H2ac8	3.31E-43	-0.725027979	0.156	0.626	4.65E-39	3
Pnrc1	4.10E-43	0.921477004	0.735	0.577	5.76E-39	3
Hmgn1	4.25E-43	-0.735679299	0.667	0.915	5.97E-39	3
Tcof1	1.34E-42	-0.695815977	0.296	0.761	1.89E-38	3
Ctsw	8.76E-42	0.87097787	0.822	0.661	1.23E-37	3
Isg15	1.28E-41	1.634002308	0.449	0.188	1.80E-37	3
Acp5	1.62E-41	0.938854948	0.66	0.445	2.28E-37	3
Ddx21	2.48E-41	-0.764252061	0.324	0.743	3.48E-37	3
Pglyrp1	1.54E-40	0.876631408	0.726	0.466	2.17E-36	3
1500009L16Rik	2.22E-40	-0.78366386	0.265	0.712	3.12E-36	3
Lgals9	3.53E-39	0.878740866	0.741	0.614	4.97E-35	3
Gzmb	6.12E-39	-1.248176836	0.137	0.545	8.60E-35	3
Klrd1	1.54E-38	0.866807371	0.735	0.422	2.16E-34	3
Smpdl3a	9.97E-37	0.876288061	0.502	0.257	1.40E-32	3
Ms4a4c	1.82E-35	0.801776632	0.386	0.156	2.56E-31	3
Ctss	2.65E-33	0.78081764	0.579	0.388	3.72E-29	3
Gramd3	5.09E-33	0.781860535	0.66	0.484	7.15E-29	3
Il7r	1.21E-32	0.971411899	0.492	0.252	1.70E-28	3
Txnip	1.46E-31	0.865733923	0.511	0.296	2.06E-27	3
Xaf1	4.83E-30	0.708138206	0.439	0.221	6.78E-26	3
Plaat3	1.07E-29	0.777186331	0.67	0.56	1.51E-25	3
Rnf167	2.27E-29	0.792628194	0.57	0.395	3.19E-25	3
Mt1	2.60E-29	-0.811972661	0.019	0.325	3.65E-25	3
Ccl5	4.15E-28	1.937224414	0.424	0.207	5.84E-24	3
Zbp1	2.09E-25	0.879363579	0.489	0.295	2.94E-21	3
Ddit4	3.26E-20	0.756356232	0.542	0.402	4.58E-16	3
Lgals3	7.7E-18	-0.752721101	0.218	0.482	1.08E-13	3
Gzma	6.95E-13	-1.484435914	0.1	0.298	9.78E-09	3
Ifitm2	1.06E-10	-0.896000454	0.022	0.154	0.00000149	3
Ifitm1	0.000000296	-2.011534204	0.044	0.145	0.004163955	3
Ifitm1	0	4.389443799	0.59	0.044	0	4
Cd7	5.17E-278	2.382336774	0.912	0.304	7.26E-274	4
Ifitm2	1.73E-248	2.538065745	0.531	0.064	2.43E-244	4
Klrd1	8.33E-247	1.687531205	0.923	0.35	1.17E-242	4
Ifitm3	1.51E-230	2.062469438	0.441	0.036	2.13E-226	4
Klrk1	6.04E-225	1.536452902	0.78	0.248	8.50E-221	4
S100a6	1.50E-212	1.677430414	0.997	0.849	2.11E-208	4
Klrc1	3.94E-199	1.625296475	0.788	0.327	5.54E-195	4
Lgals3	1.20E-197	1.870024932	0.847	0.383	1.69E-193	4
Tspo	1.09E-183	1.113225889	0.984	0.825	1.53E-179	4
S100a11	2.56E-180	1.150316931	0.991	0.858	3.59E-176	4
Selplg	3.34E-179	1.109823631	0.991	0.875	4.70E-175	4
Zyx	6.68E-179	1.194991752	0.958	0.745	9.39E-175	4
S100a4	1.81E-178	1.337127756	0.747	0.264	2.54E-174	4
Id2	1.18E-172	1.427844315	0.926	0.747	1.66E-168	4
Ctsw	1.11E-159	1.064198607	0.937	0.621	1.55E-155	4
Ms4a4b	7.44E-156	1.166573393	0.994	0.85	1.05E-151	4
Epsti1	4.36E-154	1.125791069	0.959	0.643	6.13E-150	4
Lsm7	9.05E-152	-1.145665805	0.831	0.946	1.27E-147	4
Ncl	1.30E-151	-1.901381272	0.788	0.93	1.82E-147	4
Fabp5	8.71E-149	-1.434756367	0.407	0.797	1.23E-144	4
Pglyrp1	1.89E-148	0.986697931	0.855	0.411	2.65E-144	4
Ccr2	5.14E-148	0.696813797	0.393	0.057	7.23E-144	4
Hsp90aa1	7.52E-148	-1.466470876	0.806	0.929	1.06E-143	4
Ly6a	2.77E-146	1.511705907	0.939	0.767	3.89E-142	4
Cxcr6	1.52E-141	1.105829254	0.642	0.24	2.13E-137	4
Il18r1	1.11E-140	0.759641083	0.507	0.122	1.55E-136	4
Hcst	8.71E-138	1.025283883	0.93	0.694	1.22E-133	4
Anxa2	2.99E-137	1.100930682	0.969	0.778	4.20E-133	4
Ly6c2	9.71E-131	1.754096247	0.78	0.394	1.36E-126	4
Hspd1	3.62E-129	-1.255952504	0.673	0.886	5.08E-125	4
Glipr2	1.27E-127	0.872016613	0.907	0.694	1.79E-123	4
C1qbp	1.22E-125	-1.106807232	0.766	0.911	1.71E-121	4
Ctsd	5.92E-123	0.877824633	0.87	0.613	8.33E-119	4
Ppp1r14b	3.66E-119	-0.979959846	0.368	0.76	5.14E-115	4
Rcc2	9.34E-117	-0.871921869	0.279	0.724	1.31E-112	4
Ndufab1	1.80E-114	-0.832055573	0.804	0.922	2.54E-110	4
Chchd10	4.56E-114	-0.992467877	0.345	0.761	6.42E-110	4
Ybx3	7.97E-113	-1.070869523	0.343	0.747	1.12E-108	4
Gzmb	2.56E-110	1.829742011	0.755	0.463	3.59E-106	4
H2az2	2.31E-109	0.902582291	0.945	0.811	3.24E-105	4
Mybbp1a	8.97E-109	-0.995316466	0.194	0.648	1.26E-104	4
Lyar	1.89E-105	-0.995622484	0.517	0.804	2.66E-101	4
Arl4c	8.60E-105	0.761098415	0.788	0.465	1.21E-100	4
Ms4a6b	3.82E-104	0.795610819	0.99	0.829	5.37E-100	4
Hspa9	1.69E-100	-0.948253923	0.42	0.757	2.38E-96	4
Nolc1	2.01E-100	-0.983556335	0.296	0.7	2.83E-96	4
Mrto4	2.74E-99	-0.930271609	0.434	0.768	3.85E-95	4
Dap	2.79E-97	0.761623149	0.838	0.603	3.92E-93	4
Srm	1.04E-96	-1.427275677	0.382	0.722	1.46E-92	4
Nme1	5.55E-95	-0.706239182	0.609	0.866	7.80E-91	4
Pa2g4	1.90E-94	-0.858026885	0.801	0.916	2.67E-90	4
Polr2f	5.77E-94	-0.762249138	0.739	0.898	8.12E-90	4
Ifngr1	1.58E-93	0.749434764	0.686	0.39	2.22E-89	4
Epb41l4aos	2.33E-92	-0.712725688	0.136	0.581	3.28E-88	4
Cdv3	6.68E-92	-0.828402518	0.371	0.735	9.40E-88	4
Eif2s2	1.89E-91	-0.768837832	0.764	0.897	2.66E-87	4
Kpnb1	1.72E-90	-0.829498648	0.511	0.809	2.42E-86	4
Ddx21	2.46E-90	-0.833633691	0.416	0.77	3.45E-86	4
Metap2	4.33E-90	-0.715263034	0.692	0.88	6.09E-86	4
Fbl	7.37E-90	-0.736587613	0.629	0.87	1.04E-85	4
Odc1	8.39E-89	-0.904546873	0.524	0.795	1.18E-84	4
Cct6a	1.21E-88	-0.780889545	0.603	0.832	1.70E-84	4
Gnl3	1.86E-88	-0.838805761	0.177	0.6	2.61E-84	4
Pabpc4	3.27E-88	-0.725097028	0.289	0.685	4.60E-84	4
Eif4g1	4.50E-87	-0.760508227	0.486	0.8	6.33E-83	4
Shmt2	6.15E-87	-0.696106077	0.35	0.744	8.65E-83	4
Prr13	7.37E-87	0.694477514	0.964	0.861	1.04E-82	4
Tcof1	1.14E-86	-0.724938687	0.423	0.785	1.60E-82	4
Cacybp	2.94E-86	-0.818325544	0.752	0.878	4.14E-82	4
Tomm5	6.11E-85	-0.853840213	0.79	0.907	8.59E-81	4
Ifi27	1.18E-84	0.709017281	0.638	0.306	1.66E-80	4
Dctpp1	7.38E-83	-0.802816208	0.707	0.852	1.04E-78	4
Nop56	1.89E-82	-0.815137368	0.377	0.731	2.65E-78	4
Eif3b	2.36E-82	-0.731742159	0.512	0.799	3.32E-78	4
Gzma	4.42E-82	3.155044593	0.514	0.235	6.22E-78	4
Timm9	7.73E-82	-0.696761307	0.279	0.669	1.09E-77	4
Tomm40	1.59E-80	-0.750574988	0.431	0.744	2.24E-76	4
Timm8a1	2.74E-80	-0.85244548	0.504	0.774	3.85E-76	4
Noc2l	2.98E-80	-0.745121946	0.25	0.641	4.18E-76	4
Samhd1	9.32E-80	0.70340414	0.746	0.519	1.31E-75	4
Capg	2.08E-79	0.898256466	0.82	0.635	2.93E-75	4
Hells	6.77E-79	-0.795135815	0.48	0.777	9.51E-75	4
Phf11b	5.45E-78	0.703745464	0.699	0.424	7.66E-74	4
Nop58	5.25E-76	-0.720617425	0.416	0.749	7.38E-72	4
Ppa1	8.74E-72	-0.699474125	0.528	0.784	1.23E-67	4
Mrpl12	1.64E-68	-0.771429254	0.785	0.886	2.31E-64	4
Il7r	3.28E-60	0.8070845	0.485	0.227	4.61E-56	4
Pkp3	7.70E-59	0.74418107	0.663	0.462	1.08E-54	4
Ifi27l2a	1.78E-52	0.971713794	0.793	0.647	2.50E-48	4
Ccl5	1.48E-50	1.661928092	0.42	0.184	2.09E-46	4
Mt1	3.30E-30	-0.702148929	0.118	0.338	4.64E-26	4
