## Supplementary material for "Regulatory T cells suppress the formation of potent KLRK1 and IL-7R expressing effector CD8 T cells by limiting IL-2": Table S2

	p_val	avg_log2FC	pct.1	pct.2	p_val_adj
ZNF683	0	2.855666781	0.769	0.125	0
KLRC3	0	1.915678197	0.492	0.028	0
NCR3	0	1.816742714	0.658	0.147	0
KLRC2	0	1.608094479	0.371	0.022	0
CD7	0	1.524781141	0.978	0.79	0
IFNG-AS1	0	1.367490076	0.361	0.035	0
IL2RB	0	1.284024797	0.654	0.342	0
CD300A	0	1.235270048	0.458	0.121	0
TYROBP	0	1.224968907	0.266	0.054	0
IGHM	0	1.217531305	0.246	0.004	0
TRDC	0	1.197025176	0.121	0.016	0
PI16	0	1.124045731	0.258	0.009	0
TRGC2	0	1.085860737	0.316	0.085	0
LYAR	0	1.078740447	0.839	0.565	0
RTKN2	0	1.044982912	0.223	0.009	0
KLRD1	0	1.035891657	0.729	0.369	0
IKZF2	0	1.029021796	0.27	0.027	0
PLCH2	0	1.022329014	0.232	0.016	0
RRAS2	0	1.019403863	0.351	0.087	0
IFITM2	0	1.019074872	0.939	0.742	0
KIR3DL2	0	1.011046433	0.189	0.017	0
ARID5B	0	0.98873057	0.55	0.263	0
MAP3K1	0	0.984873308	0.295	0.055	0
GNLY	3.12E-88	0.961377512	0.533	0.439	9.21E-84
IFITM3	0	0.952666906	0.549	0.294	0
CXCR3	0	0.912419531	0.503	0.23	0
ITGAM	0	0.909955102	0.374	0.118	0
KIR2DL3	0	0.90699699	0.141	0.014	0
FCRL3	0	0.903359553	0.336	0.106	0
MATK	0	0.898924584	0.727	0.437	0
XCL1	0	0.884666332	0.169	0.036	0
PLAC8	0	0.870495755	0.614	0.384	0
DUSP1	0	0.869260408	0.968	0.832	0
KIR3DL1	0	0.846863233	0.142	0.013	0
CXXC5	0	0.828662483	0.202	0.016	0
HSPB1	0	0.822222007	0.659	0.438	0
LTB	0	0.81836892	0.881	0.628	0
SPINT2	0	0.790770284	0.364	0.135	0
TCF7	0	0.790531642	0.805	0.482	0
FXYD7	0	0.773287445	0.25	0.081	0
FXYD2	0	0.738542202	0.193	0.035	0
ZFP36L2	0	0.725794366	0.993	0.973	0
C16orf54	1.95E-236	0.722517504	0.455	0.264	5.76E-232
TPST2	2.77E-302	0.712162484	0.645	0.426	8.15E-298
LEF1	0	0.711803655	0.714	0.382	0
TAGLN2	0	0.707946029	0.907	0.801	0
PTGDR	1.44E-307	0.701038908	0.396	0.18	4.24E-303
NUCB2	0	0.699838736	0.721	0.5	0
C4orf48	7.31E-232	0.686311434	0.419	0.236	2.15E-227
PPP2R5C	2.51E-253	0.685878211	0.705	0.52	7.40E-249
TRG-AS1	2.32E-175	0.677524278	0.355	0.199	6.84E-171
IFITM1	0	0.675924608	0.978	0.953	0
NEIL1	0	0.666661955	0.155	0.017	0
FAM173A	1.31E-221	0.66191765	0.453	0.263	3.85E-217
CTSA	5.82E-154	0.653259675	0.373	0.226	1.72E-149
LMNA	2.56E-135	0.647997143	0.334	0.193	7.56E-131
EPHA4	0	0.620441928	0.183	0.042	0
FCER1G	2.21E-186	0.620152644	0.171	0.062	6.50E-182
CYB561	2.55E-281	0.618866909	0.219	0.075	7.51E-277
GCSAM	0	0.616058531	0.184	0.041	0
SYTL2	6.02E-206	0.614904189	0.284	0.132	1.77E-201
GATA3	6.73E-193	0.614367929	0.536	0.35	1.98E-188
MMP25-AS1	5.06E-230	0.610070821	0.27	0.116	1.49E-225
FOS	1.49E-306	0.609816931	0.939	0.763	4.40E-302
DUSP2	0	0.600077425	0.931	0.723	0
AREG	4.23E-202	0.594904197	0.224	0.091	1.25E-197
LINC02446	6.18E-131	0.593443275	0.495	0.337	1.82E-126
ANXA2	2.39E-110	-0.589419327	0.21	0.369	7.05E-106
ZYX	2.94E-172	-0.593904287	0.409	0.614	8.65E-168
CCL4L2	2.15E-90	-0.600468495	0.006	0.094	6.34E-86
PRSS23	3.28E-118	-0.607004216	0.011	0.126	9.66E-114
PTGER4	1.27E-110	-0.620949861	0.285	0.45	3.75E-106
LRRN3	1.38E-108	-0.62235301	0.008	0.112	4.06E-104
NFKBIZ	1.58E-115	-0.630902873	0.181	0.346	4.66E-111
SYNE1	5.33E-122	-0.647275151	0.266	0.432	1.57E-117
TOB1	8.08E-137	-0.647961587	0.171	0.351	2.38E-132
ODC1	3.03E-133	-0.65324094	0.238	0.419	8.93E-129
ABI3	6.19E-139	-0.655021378	0.08	0.24	1.83E-134
CD6	1.98E-178	-0.655137152	0.325	0.538	5.84E-174
GZMM	2.18E-277	-0.662009739	0.562	0.795	6.43E-273
LBH	4.61E-168	-0.662397861	0.399	0.592	1.36E-163
S100B	2.24E-54	-0.665897541	0.01	0.068	6.61E-50
FOXP1	6.28E-153	-0.6696279	0.327	0.518	1.85E-148
MGAT4A	2.45E-189	-0.686517467	0.246	0.473	7.23E-185
HLA-DRA	3.72E-86	-0.706963454	0.045	0.151	1.10E-81
CD2	8.90E-239	-0.709936082	0.448	0.673	2.62E-234
MT1E	6.04E-147	-0.712997718	0.02	0.163	1.78E-142
GPR183	4.00E-125	-0.716505162	0.102	0.26	1.18E-120
LAG3	1.48E-176	-0.734527972	0.042	0.22	4.35E-172
PMAIP1	2.46E-54	-0.755948762	0.241	0.335	7.24E-50
RGS1	1.33E-77	-0.767796871	0.122	0.235	3.92E-73
IFNG	1.37E-105	-0.769541449	0.055	0.181	4.04E-101
LEPROTL1	1.85E-275	-0.78673671	0.485	0.708	5.44E-271
FCGR3A	2.80E-101	-0.78772815	0.064	0.188	8.24E-97
CMC1	1.15E-92	-0.790561421	0.283	0.418	3.39E-88
CST7	8.70E-121	-0.805489461	0.747	0.677	2.56E-116
CD8B	0	-0.816523676	0.817	0.925	0
AIF1	1.17E-133	-0.817428986	0.056	0.202	3.45E-129
S1PR5	5.66E-174	-0.821562641	0.025	0.192	1.67E-169
LGALS1	2.72E-101	-0.824317168	0.172	0.315	8.02E-97
GLIPR1	2.09E-224	-0.83377893	0.109	0.34	6.17E-220
SPON2	1.74E-142	-0.850432165	0.055	0.21	5.14E-138
KLRG1	4.51E-182	-0.853585065	0.224	0.429	1.33E-177
CX3CR1	1.94E-141	-0.857782982	0.023	0.162	5.71E-137
KLRB1	2.41E-87	-0.887339721	0.089	0.207	7.10E-83
PASK	4.90E-167	-0.892563181	0.077	0.255	1.44E-162
CTSC	8.56E-236	-0.894047226	0.241	0.479	2.52E-231
TGFBR3	4.42E-215	-0.920515703	0.06	0.268	1.30E-210
MT2A	9.34E-299	-0.975268901	0.418	0.68	2.75E-294
PLEK	8.80E-196	-0.987817042	0.152	0.358	2.59E-191
HLA-DRB5	1.83E-218	-1.016753692	0.04	0.243	5.41E-214
NKG7	3.39E-113	-1.023749587	0.838	0.742	1.00E-108
CYTOR	4.61E-264	-1.028562497	0.065	0.307	1.36E-259
RORA	0	-1.064184017	0.077	0.375	0
ZEB2	2.09E-253	-1.078386915	0.091	0.331	6.16E-249
HLA-DQB1	8.67E-221	-1.078863258	0.066	0.28	2.55E-216
ADGRG1	5.54E-234	-1.172561459	0.047	0.26	1.63E-229
PRF1	8.48E-229	-1.199273759	0.191	0.418	2.50E-224
THEMIS	0	-1.213673786	0.073	0.408	0
HLA-DPB1	0	-1.255314561	0.195	0.542	0
CCR7	1.25E-254	-1.375319646	0.053	0.281	3.70E-250
HLA-DPA1	0	-1.485369187	0.126	0.494	0
HLA-DRB1	0	-1.570274705	0.102	0.413	0
GZMB	8.27E-265	-1.680937729	0.038	0.269	2.44E-260
CCL4	0	-1.711728331	0.043	0.364	0
GZMA	0	-1.862439847	0.26	0.647	0
FGFBP2	0	-2.088629443	0.045	0.37	0
GZMH	0	-2.95552815	0.068	0.483	0
